# Mathematical Analysis of Left Ventricular Elastance with respect to Afterload Change During Ejection Phase

**DOI:** 10.1101/2023.09.15.558036

**Authors:** Shiro Kato, Yukiko Himeno, Akira Amano

## Abstract

Since the left ventricle (LV) has pressure (*P*_ιυ_) and volume (*V*_ιυ_), we can define LV elastance from the ratio between *P*_ιυ_ and *V*_ιυ_, termed as “instantaneous elastance.” On the other hand, end-systolic elastance (*E*_*max*_) is known to be a good index of LV contractility, which is measured by the slope of several end-systolic *P*_ιυ_ -*V*_ιυ_ points obtained by using different loads. The word *E*_*max*_ originates from the assumption that LV elastance increases during the ejection phase and attains its maximum at the end-systole. From this concept, we can define another elastance determined by the slopes of isochronous *P*_ιυ_ -*V*_ιυ_ points, that is *P*_ιυ_ -*V*_ιυ_ points at a certain time after the ejection onset time by using different loads. We refer to this elastance as “load-dependent elastance.”

To reveal the relation between these two elastances, we used a hemodynamic model that included a detailed ventricular myocyte contraction model. From the simulation results, we found that the isochronous *P*_ιυ_ -*V*_ιυ_ points lay in one line and that the line slope corresponding to the load-dependent elastance slightly decreased during the ejection phase, which is quite different from the instantaneous elastance.

Subsequently, we analyzed the mechanism determining these elastances from the model equations. We found that instantaneous elastance is directly related to contraction force generated by the ventricular myocyte, but the load-dependent elastance is determined by two factors: one is the transient characteristics of the cardiac cell, i.e., the velocity–dependent force drops characteristics in instantaneous shortening. The other is the force–velocity relationship of the cardiac cell. We also found that the linear isochronous pressure–volume relation is based on the approximately linear relation between the temporal differential of the cellular contraction force and the cellular shortening velocity that results from the combined characteristics of LV and aortic compliances.
