## Supplementary material for "Mathematical Analysis of Left Ventricular Elastance with respect to Afterload Change During Ejection Phase": Program source code: benchmark_GUI.csv

Restart PC.
Run src/xml/matsuoka_et_al_2003/model.xml on GUI.
Set duration 40000	then [Model][Start].
Record the value of the stop watch (real/vertual)	a significant figure is 2 (round a 3rd number up).
Repeat 3 times.
Use the default size of GUI (delete C:\Documents and Settings\ user account \Application Data\simBio\*.properties on WindowsXP
C:\Users\ user account \AppData\Roaming\simBio\*.properties on WindowsVista)
and maximum speed of the CPU on a note PC.
2007/4/2	0.36	0.33	0.32	simBio 1.0PR2	IBM jdk 1.4.2	Windows XP Pro Japanese SP 2	Athlon64 x2 5000+	RAM 4 GB	Dell C521
2006/9/22	0.39	0.36	0.36	simBio 1.0PR2	IBM jdk 1.4.2	Windows XP Pro Japanese SP 2	Core 2 Duo 6600 2.4 GHz	RAM 2 GB	Sycom RadiantSBX1000BG	bbc
2006/8/17	0.46	0.45	0.45	simBio 1.0PR2	SUN jdk 1.5.0_07 -server	Windows XP Pro English SP 2	Athlon64 x2 4600+	RAM 2 GB	Dospara Prime A Lightning MA	sne
2006/8/17	0.38	0.35	0.35	simBio 1.0PR2	IBM jdk 1.4.2	Windows XP Pro English SP 2	Athlon64 x2 4600+	RAM 2 GB	Dospara Prime A Lightning MA	sne
2006/8/17	0.37	0.34	0.35	simBio 1.0PR2	IBM jdk 1.5.0	Ubuntu 6.06.1 amb64	Athlon64 x2 4800+	RAM 2 GB	Sycom RadiantG-Master MiniII series
2006/8/17	0.60	0.52	0.55	simBio 1.0PR2	IBM jdk 1.4.2	Ubuntu 6.06.1 amb64	Athlon64 x2 4800+	RAM 2 GB	Sycom RadiantG-Master MiniII series
2006/8/17	0.49	0.49	0.49	simBio 1.0PR2	SUN jdk 1.5.0_06 -server	Ubuntu 6.06.1 amb64	Athlon64 x2 4800+	RAM 2 GB	Sycom RadiantG-Master MiniII series
2006/8/18	0.54	0.53	0.52	simBio 1.0PR2	SUN jdk 1.5.0_08 x64 -server	Windows XP Pro x64 English	Athlon64 x2 4800+	RAM 2 GB	Sycom RadiantG-Master MiniII series
2006/8/18	0.40	0.36	0.37	simBio 1.0PR2	IBM jdk 1.4.2	Windows XP Pro x64 English	Athlon64 x2 4800+	RAM 2 GB	Sycom RadiantG-Master MiniII series
2006/8/16	0.39	0.37	0.37	simBio 1.0PR2	IBM jdk 1.4.2	Windows XP Pro English SP 1	Athlon64 x2 4800+	RAM 2 GB	Sycom RadiantG-Master MiniII series
2006/8/12	0.74	0.68	0.70	simBio 1.0PR2	Java 1.5.0 -server	OS X 10.4.7	Core Duo 2 GHz	RAM 1.5 GB	MacBook
2006/8/12	0.46	0.42	0.36	simBio 1.0PR2	SUN jdk 1.5.0_07 -server	Windows XP Pro SP1 Eng on Parallels on OS X 10.4.7	Core Duo 2 GHz	RAM 512 MB	MacBook	not accurate
2006/8/12	0.28	0.28	0.28	simBio 1.0PR2	IBM jdk 1.4.2	Windows XP Pro SP1 Eng on Parallels on OS X 10.4.7	Core Duo 2 GHz	RAM 512 MB	MacBook	not accurate
2006/8/12	0.64	0.60	0.60	simBio 1.0PR2	IBM jdk 1.4.2	Windows XP Pro SP2	Pentium 4 2.6 GHz HT	RAM 1 GB	Dell OptiPlex GX270	goog
2006/8/5	0.69	0.65	0.65	simBio 1.0PR2	IBM jdk 1.4.2	Windows XP Pro SP2	dual Xeon 2.8 GHz HT	RAM 2 GB	Dell Precision 470
2007/12/7	0.73	0.70	0.69	simBio 1.0dev	SUN jdk 1.6.0_03 -server	Windows XP Pro SP2	dual Xeon 2.8 GHz HT	RAM 2 GB	Dell Precision 450
2006/8/5	0.85	0.84	0.83	simBio 1.0PR2	SUN jdk 1.5.0_06 -server	Windows XP Pro SP2	dual Xeon 2.8 GHz HT	RAM 2 GB	Dell Precision 470
2006/8/5	1.2	1.2	1.2	simBio 1.0PR2	SUN jdk 1.5.0_06	Windows XP Pro SP2	dual Xeon 2.8 GHz HT	RAM 2 GB	Dell Precision 470
2006/8/5	0.46	0.43	0.43	simBio 1.0PR2	IBM jdk 1.4.2	Windows XP Pro English SP 2	Athlon64 x2 3800+	RAM 1 GB	NEC MT	amd
2006/8/5	0.73	0.69	0.69	simBio 1.0PR2	IBM jdk 1.4.2	Windows XP Pro English SP 2	Pentium 4 2.4 GHz	RAM 1 GB	Epson Direct MT	Sauber
2006/7/31	0.61	0.57	0.57	simBio 1.0PR2	IBM jdk 1.4.2	Windows XP Pro Japanese SP 1	Pentium 4 2.8 GHz	RAM 1 GB	Epson Direct AT930C	msft
2006/8/1	0.76	0.68	0.67	simBio 1.0PR2	SUN jdk 1.5.0_07 -server	Windows XP Pro Japanese SP 1	Pentium 4 2.8 GHz	RAM 1 GB	Epson Direct AT930C	Williams
2006/7/31	0.83	0.73	0.71	simBio 1.0PR2	SUN jdk 1.5.0_06 -server	ubuntu 6.06 ja	Pentium 4 2.8 GHz	RAM 1 GB	Epson Direct AT930C	msft
2006/7/16	0.57	0.54	0.54	simBio 1.0PR2	IBM jdk 1.4.2	Windows XP Pro Japanese	Pentium M 1.8 GHz	RAM 1.5 GB	ThinkPad X32
2006/8/2	0.63	0.59	0.58	simBio 1.0PR2	IBM sdk 50	Windows XP Pro Japanese	Pentium M 1.8 GHz	RAM 1.5 GB	ThinkPad X32
2006/7/16	0.77	0.66	0.65	simBio 1.0PR2	SUN jdk 1.5.0_06 -server	Ubuntu Linux 6.06 on VMWare Player 1.01 on Windows XP Pro Japanese	Pentium M 1.8 GHz	RAM 1.5 GB	ThinkPad X32
2006/7/16	0.86	0.84	0.83	simBio 1.0PR2	SUN jdk 1.5.0_06	Ubuntu Linux 6.06 on VMWare Player 1.01 on Windows XP Pro Japanese	Pentium M 1.8 GHz	RAM 1.5 GB	ThinkPad X32
2006/7/16	0.89	0.85	0.83	simBio 1.0PR2	IBM jdk 1.4.2	Windows XP Pro English	Pentium M 1.2 GHz	RAM 1 GB	ThinkPad X40
2006/7/16	0.96	0.84	0.84	simBio 1.0PR2	SUN jdk 1.5.0_07 -server	Windows XP Pro English	Pentium M 1.2 GHz	RAM 1 GB	ThinkPad X40
2006/7/16	1.1	1.1	1.2	simBio 1.0PR2	SUN jdk 1.5.0_07	Windows XP Pro English	Pentium M 1.2 GHz	RAM 1 GB	ThinkPad X40
2006/7/16	1.3	1.1	1.1	simBio 1.0PR2	SUN jdk 1.5.0_06 -server	Ubuntu Linux 6.06 on VMWare Player 1.01 on Windows XP Pro English	Pentium M 1.2 GHz	RAM 1 GB	ThinkPad X40
2006/7/16	0.77	0.73	0.72	simBio 1.0PR2	Java 1.5.0 -server	OS X 10.4.7	Core Duo 1.66 GHz	RAM 1 GB	Mac mini
2006/7/16	0.92	0.93	0.9	simBio 1.0PR2	Java 1.5.0	OS X 10.4.7	Core Duo 1.66 GHz	RAM 1 GB	Mac mini
2006/7/16	1.2	1.2	1.2	simBio 1.0PR2	Java 1.4.2	OS X 10.4.7	Core Duo 1.66 GHz	RAM 1 GB	Mac mini
2006/7/16	1.2	1.2	1.2	simBio 1.0PR2	Java 1.4.2 -server	OS X 10.4.7	Core Duo 1.66 GHz	RAM 1 GB	Mac mini
