## Supplementary material for "Mathematical Analysis of Left Ventricular Elastance with respect to Afterload Change During Ejection Phase": Program source code: benchmark_Protocol.csv

Restart the PC.
Open src/xml/sarai_et_al_2005/IK1IKr.protocol.xml
Set CPU number * cores * threads attribute value of threads of the first tag randomizer.
Set CPU number * cores * threads * 2 the num value of 1st exchanger.
Set 2 the num value of 2nd exchanger.
Right click and select [Run Protocol]	and leave alone.
Record elapsesd time logged on the Consol view.
2007/6/21	elapsed 01:52	2x2 times	simBio 1.0PR2	IBM jdk 1.4.2	Windows XP Pro English SP 2	Pentium 4 2.6 GHz	RAM 1 GB	Dell OptiPlex GX270	gps
2006/8/5	elapsed 01:40	2x2 times	simBio 1.0PR2	SUN jdk1.5.0_06 -server	Windows XP Pro English SP 2	Athlon64 x2 3800+	RAM 1 GB	NEC MT	amd
2006/8/5	elapsed 01:50	2x2 times	simBio 1.0PR2	IBM jdk 1.4.2	Windows XP Pro English SP 2	dual core dual Xeon 2.8 GHz HT	RAM 2 GB	Dell Precision	afl
2006/8/5	elapsed 02:07	2x2 times	simBio 1.0PR2	IBM jdk 1.4.2	Windows XP Pro English SP 2	Pentium 4 2.4 GHz	RAM 1 GB	Epson Direct MT	Sauber
2006/8/5	elapsed 02:31	2x2 times	simBio 1.0PR2	SUN jdk1.5.0_07 -server	Windows XP Pro English SP 2	Pentium 4 2.4 GHz	RAM 1 GB	Epson Direct MT	Sauber
2006/8/5	elapsed 02:40	2x2 times	simBio 1.0PR2	SUN j2sdk1.4.2_08 -server	Windows XP Pro English SP 2	Pentium 4 2.4 GHz	RAM 1 GB	Epson Direct MT	Sauber
2006/8/5	elapsed 03:56	2x2 times	simBio 1.0PR2	SUN jdk1.5.0_07	Windows XP Pro English SP 2	Pentium 4 2.4 GHz	RAM 1 GB	Epson Direct MT	Sauber
2006/8/5	elapsed 04:24	2x2 times	simBio 1.0PR2	SUN j2sdk1.4.2_08	Windows XP Pro English SP 2	Pentium 4 2.4 GHz	RAM 1 GB	Epson Direct MT	Sauber
2006/7/31	elapsed 01:42	2x2 times	simBio 1.0PR2	IBM jdk 1.4.2	Windows XP Pro Japanese SP 1	Pentium 4 2.8 GHz	RAM 1 GB	Epson Direct AT930C	msft
2006/8/1	elapsed 02:08	2x2 times	simBio 1.0PR2	SUN jdk 1.5.0_07 -server	Windows XP Pro Japanese SP 1	Pentium 4 2.8 GHz	RAM 1 GB	Epson Direct AT930C	Williams
2006/7/31	elapsed 02:16	2x2 times	simBio 1.0PR2	SUN jdk 1.5.0_06 -server	ubuntu 6.06 ja	Pentium 4 2.8 GHz	RAM 1 GB	Epson Direct AT930C	msft
2006/7/16	elapsed 01:46	2x2 times	simBio 1.0PR2	IBM jdk 1.4.2	Windows XP Pro Japanese	Pentium M 1.8 GHz	RAM 1.5 GB	ThinkPad X32
2006/7/16	elapsed 01:50	2x2 times	simBio 1.0PR2	SUN jdk 1.5.0_06 -server	Ubuntu Linux 6.06 on VMWare Player 1.01 on Windows XP Pro Japanese	Pentium M 1.8 GHz	RAM 1.5 GB	ThinkPad X32
2006/8/2	elapsed 01:59	2x2 times	simBio 1.0PR2	IBM sdk 50	Windows XP Pro Japanese	Pentium M 1.8 GHz	RAM 1.5 GB	ThinkPad X32
2006/7/16	elapsed 02:53	2x2 times	simBio 1.0PR2	IBM jdk 1.4.2	Windows XP Pro English	Pentium M 1.2 GHz	RAM 1 GB	ThinkPad X40
2006/7/16	elapsed 02:51	2x2 times	simBio 1.0PR2	SUN jdk 1.5.0_06 -server	Ubuntu Linux 6.06 on VMWare Player 1.01 on Windows XP Pro English	Pentium M 1.2 GHz	RAM 1 GB	ThinkPad X40
2006/7/16	elapsed 01:44	2x2 times	simBio 1.0PR2	Java 1.5.0 -server	Mac OS X 10.4.7	Intel Core Duo 1.66 GHz	RAM 1 GB	Mac mini
2007/4/2	elapsed 01:10	4x2 times by 2 threads	simBio 1.0PR2	IBM jdk 1.4.2	Windows XP Pro Japanese SP 2	Athlon64 x2 5000+	RAM 4 GB	Dell C521
2006/9/22	elapsed 01:19	4x2 times by 2 threads	simBio 1.0PR2	IBM jdk 1.4.2	Windows XP Pro Japanese SP 2	Core 2 Duo 6600 2.4 GHz	RAM 2 GB	Sycom RadiantSBX1000BG	bbc
2006/8/17	elapsed 01:39	4x2 times by 2 threads	simBio 1.0PR2	SUN jdk 1.5.0_07 -server	Windows XP Pro English SP 2	Athlon64 x2 4600+	RAM 2 GB	Dospara Prime A Lightning MA	sne
2006/8/17	elapsed 01:16	4x2 times by 2 threads	simBio 1.0PR2	IBM jdk 1.4.2	Windows XP Pro English SP 2	Athlon64 x2 4600+	RAM 2 GB	Dospara Prime A Lightning MA	sne
2006/8/17	elapsed 01:28	4x2 times by 2 threads	simBio 1.0PR2	IBM jdk 1.5.0	Ubuntu 6.06.1 amb64	Athlon64 x2 4800+	RAM 2 GB	Sycom RadiantG-Master MiniII series
2006/8/17	elapsed 02:00	4x2 times by 2 threads	simBio 1.0PR2	IBM jdk 1.4.2	Ubuntu 6.06.1 amb64	Athlon64 x2 4800+	RAM 2 GB	Sycom RadiantG-Master MiniII series
2006/8/17	elapsed 01:47	4x2 times by 2 threads	simBio 1.0PR2	SUN jdk 1.5.0_06 -server	Ubuntu 6.06.1 amb64	Athlon64 x2 4800+	RAM 2 GB	Sycom RadiantG-Master MiniII series
2006/8/18	elapsed 01:57	4x2 times by 2 threads	simBio 1.0PR2	SUN jdk 1.5.0_08 x64 -server	Windows XP Pro x64 English	Athlon64 x2 4800+	RAM 2 GB	Sycom RadiantG-Master MiniII series
2006/8/18	elapsed 01:14	4x2 times by 2 threads	simBio 1.0PR2	IBM jdk 1.4.2	Windows XP Pro x64 English	Athlon64 x2 4800+	RAM 2 GB	Sycom RadiantG-Master MiniII series
2006/8/16	elapsed 01:13	4x2 times by 2 threads	simBio 1.0PR2	IBM jdk 1.4.2	Windows XP Pro English SP 1	Athlon64 x2 4800+	RAM 2 GB	Sycom RadiantG-Master MiniII series
2006/8/12	elapsed 01:48	4x2 times by 2 threads	simBio 1.0PR2	Java 1.5.0 -server	Mac OS X 10.4.7	Intel Core Duo 2 GHz	RAM 1.5 GB	MacBook
2006/8/12	elapsed 01:36	4x2 times by 2 threads	simBio 1.0PR2	SUN jdk1.5.0_07 -server	Windows XP Pro SP1 Eng on Parallels on OS X 10.4.7	Core Duo 2 GHz	RAM 512 MB	MacBook	not accurate
2006/8/12	elapsed 00:47	4x2 times by 2 threads	simBio 1.0PR2	IBM jdk 1.4.2	Windows XP Pro SP1 Eng on Parallels on OS X 10.4.7	Core Duo 2 GHz	RAM 512 MB	MacBook	not accurate
2006/8/12	elapsed 02:49	4x2 times by 2 threads	simBio 1.0PR2	IBM jdk 1.4.2	Windows XP Pro SP2	Pentium 4 2.6 GHz HT	RAM 1 GB	Dell OptiPlex GX270	goog
2006/8/5	elapsed 02:53	4x2 times by 2 threads	simBio 1.0PR2	IBM jdk 1.4.2	Windows XP Pro SP 2	Pentium 4 2.6 GHz HT	RAM 1 GB	Dell OptiPlex GX270	amzn
2006/8/5	elapsed 01:30	4x2 times by 2 threads	simBio 1.0PR2	IBM jdk 1.4.2	Windows XP Pro English SP 2	Athlon64 x2 3800+	RAM 1 GB	NEC MT	amd
2006/8/5	elapsed 01:53	4x2 times by 2 threads	simBio 1.0PR2	SUN jdk1.5.0_06 -server	Windows XP Pro English SP 2	Athlon64 x2 3800+	RAM 1 GB	NEC MT	amd
2006/8/5	elapsed 02:52	4x2 times by 2 threads	simBio 1.0PR2	SUN jdk1.5.0_06	Windows XP Pro English SP 2	Athlon64 x2 3800+	RAM 1 GB	NEC MT	amd
2006/7/16	elapsed 01:58	4x2 times by 2 threads	simBio 1.0PR2	Java 1.5.0 -server	Mac OS X 10.4.7	Intel Core Duo 1.66 GHz	RAM 1 GB	Mac mini
2006/8/5	elapsed 02:40	8x2 times by 4 threads	simBio 1.0PR2	IBM jdk 1.4.2	Windows XP Pro SP 2	dual Xeon 2.8 GHz HT	RAM 2 GB	Dell Precision 450
2007/12/7	elapsed 03:22	8x2 times by 4 threads	simBio 1.0dev	SUN jdk1.6.0_03	Windows XP Pro SP 2	dual Xeon 2.8 GHz HT	RAM 2 GB	Dell Precision 450
2006/8/5	elapsed 02:54	16x2 times by 8 threads	simBio 1.0PR2	IBM jdk 1.4.2	Windows XP Pro English SP 2	dual core dual Xeon 2.8 GHz HT	RAM 2 GB	Dell Precision	afl
